# Neural microexons modulate arousal states via cAMP signalling in zebrafish

**DOI:** 10.1101/2025.04.24.650407

**Authors:** Tahnee Mackensen, Luis Pedro Iniguez, Thomas Soares Mullen, Cristina Rodríguez-Marin, François Kroll, Giulia Zuccarini, Jordi Fernandez-Albert, Laia Sancho-Vila, Jon Permanyer, Isaac H. Bianco, Michael Orger, Jason Rihel, Manuel Irimia

## Abstract

Arousal states, often dysregulated in neurodevelopmental disorders, shape how organisms perceive and respond to their environment. Here, we show that *srrm3*, a master regulator of neural microexons, is essential for normal arousal in zebrafish larvae. *srrm3* mutants exhibit persistent hyperarousal, including sleep loss, sensory hypersensitivity, anxiety-like behaviour, and heightened neural and behavioural activity. Elevated cAMP signalling likely drives this hyperarousal, as pharmacologically reducing cAMP rescues mutant behaviour, while increasing cAMP in wild-type larvae phenocopies the mutant hyperaroused state. Pharmacological cAMP modulation also mimics and reverses *srrm3*-dependent transcriptional changes. These include immediate early gene downregulation, which, together with altered activity-dependent transcription factor motif occupancy, suggest adaptation to sustained neuronal hyperactivity. Additionally, *srrm3* mutants show upregulation of microexon-containing genes, likely compensating for microexon loss. Together, these findings reveal a role for neural microexons in shaping arousal via cAMP signalling, providing insight into how splicing defects may underlie sensory and sleep disturbances.
