## Supplementary Tables for "Neural microexons modulate arousal states via cAMP signalling in zebrafish": Table_S4.xlsx

### Sheet: Sequencing_experiments
Project ID	Run	Genotype	Drug (uM)	DMSO (%)	RIN	Fish nuber	Cell number	Alive cells (%)	RNA (ng)	Paired	Read length	Number of reads	Mapping (%)	Enucleated	analysis
IRIMIAMAN_41	Bulk-Splicing-Exp1a	WT	NA	NA	7.7	20	510479	72	35	yes	125bp	68519841	65	no	splicing, DGE revealing dowregulation of vision-related genes
IRIMIAMAN_41	Bulk-Splicing-Exp1a	∆eMIC	NA	NA	9.1	20	400000	73	35	yes	125bp	78834688	68	no	splicing, DGE revealing dowregulation of vision-related genes
IRIMIAMAN_41	Bulk-Splicing-Exp1b	∆eMIC	NA	NA	8.8	26	253000	67	35	yes	125bp	75253477	68	no	splicing, DGE revealing dowregulation of vision-related genes
IRIMIAMAN_41	Bulk-Splicing-Exp1b	WT	NA	NA	8.6	26	193000	70	35	yes	125bp	80825732	68	no	splicing, DGE revealing dowregulation of vision-related genes
IRIMIAMAN_49	Single-cell-Exp1	∆eMIC	NA	NA	7	13	13000	87		yes	150bp	172279069	64	yes	single-cell
IRIMIAMAN_49	Single-cell-Exp1	WT	NA	NA	8.6	16	13000	87		yes	150bp	145047016	68	yes	single-cell
IRIMIAMAN_50	Single-cell-Exp2	∆eMIC	NA	NA	NA	21	13000	82	NA	yes	150bp	160474257	66	yes	single-cell
IRIMIAMAN_50	Single-cell-Exp2	WT	NA	NA	NA	21	13000	82	NA	yes	150bp	165122370	65	yes	single-cell
IRIMIAMAN_63	Bulk-Exp A	∆eMIC	DMSO	0.075	10	15	328303	65	35	no	50bp	33671160	69	yes	DEG ∆eMIC vs WT; DEG drug treatments
IRIMIAMAN_79	Bulk-Exp B	∆eMIC	DMSO	0.075	9	12	196319	63	25	no	50bp	29153842	69	yes	DEG ∆eMIC vs WT; DEG drug treatments
IRIMIAMAN_63	Bulk-Exp A	∆eMIC	FSK (7.5)	0.075	9.9	18	369163	68	35	no	50bp	27454796	68	yes	DEG drug treatments
IRIMIAMAN_79	Bulk-Exp B	∆eMIC	FSK (7.5)	0.075	8.9	12	175027	58	25	no	50bp	29894036	68	yes	DEG drug treatments
IRIMIAMAN_63	Bulk-Exp A	WT	DMSO	0.075	10	14	290651	65	35	no	50bp	14327146	69	yes	DEG ∆eMIC vs WT; DEG drug treatments
IRIMIAMAN_79	Bulk-Exp B	WT	DMSO	0.075	8.8	10	216814	65	25	no	50bp	26099809	67	yes	DEG ∆eMIC vs WT; DEG drug treatments
IRIMIAMAN_63	Bulk-Exp A	WT	FSK (7.5)	0.075	10	18	391024	65	35	no	50bp	34944584	68	yes	DEG drug treatments
IRIMIAMAN_79	Bulk-Exp B	WT	FSK (7.5)	0.075	9	10	199609	59	25	no	50bp	27703524	66	yes	DEG drug treatments
IRIMIAMAN_72	Bulk-Exp C	∆eMIC	DMSO	0.1	9.2	15	250000	79	35	no	50bp	30120811	66	yes	DEG ∆eMIC vs WT; DEG drug treatments
IRIMIAMAN_72	Bulk-Exp C	∆eMIC	ROP (10)	0.1	9.1	15	203183	77	35	no	50bp	29572674	67	yes	DEG drug treatments
IRIMIAMAN_72	Bulk-Exp C	WT	DMSO	0.1	9	15	225797	77	35	no	50bp	29901813	66	yes	DEG ∆eMIC vs WT; DEG drug treatments
IRIMIAMAN_72	Bulk-Exp C	WT	ROP (10)	0.1	8.9	15	216107	76	35	no	50bp	25367921	66	yes	DEG drug treatments
IRIMIAMAN_73	Bulk-Exp D	∆eMIC	DMSO	0.1	9.1	13	323000	77	35	no	50bp	42259812	67	yes	DEG ∆eMIC vs WT; DEG drug treatments
IRIMIAMAN_73	Bulk-Exp D	∆eMIC	CLO (10)	0.1	8.8	13	333106	75	35	no	50bp	31394646	66	yes	DEG drug treatments
IRIMIAMAN_73	Bulk-Exp D	WT	DMSO	0.1	8.7	13	300000	76	35	no	50bp	28830639	66	yes	DEG ∆eMIC vs WT; DEG drug treatments
IRIMIAMAN_73	Bulk-Exp D	WT	CLO (10)	0.1	8.7	13	286954	75	35	no	50bp	26522948	67	yes	DEG drug treatments
IRIMIAMAN_75	Bulk-Exp E	∆eMIC	DMSO	0.075	8.9	24	349060	76	50	no	50bp	56782367	69	yes	DEG ∆eMIC vs WT; DEG drug treatments
IRIMIAMAN_75	Bulk-Exp E	∆eMIC	PTZ (1000)	0.075	9	18	478743	71	50	no	50bp	72542374	69	yes	DEG drug treatments
IRIMIAMAN_75	Bulk-Exp E	WT	DMSO	0.075	9	18	507569	72	50	no	50bp	64109410	69	yes	DEG ∆eMIC vs WT; DEG drug treatments
IRIMIAMAN_75	Bulk-Exp E	WT	PTZ (1000)	0.075	8.9	18	410310	67	50	no	50bp	64715280	69	yes	DEG drug treatments
IRIMIAMAN_81	Bulk-Exp F	∆eMIC	DMSO	0.1	8.7	12	250000	72	25	no	50bp	46970040	67	yes	DEG ∆eMIC vs WT; DEG drug treatments
IRIMIAMAN_81	Bulk-Exp F	∆eMIC	ROP (10)	0.1	9	13	286000	72	25	no	50bp	44735123	67	yes	DEG drug treatments
IRIMIAMAN_81	Bulk-Exp F	∆eMIC	CLO (10)	0.1	9	12	318000	71	25	no	50bp	42877554	66	yes	DEG drug treatments
IRIMIAMAN_81	Bulk-Exp F	WT	DMSO	0.1	8.6	12	250000	74	25	no	50bp	38019477	66	yes	DEG ∆eMIC vs WT; DEG drug treatments
IRIMIAMAN_81	Bulk-Exp F	WT	ROP (10)	0.1	8.7	12	250000	70	25	no	50bp	42688646	66	yes	DEG drug treatments
IRIMIAMAN_81	Bulk-Exp F	WT	CLO (10)	0.1	9	13	333000	74	25	no	50bp	45509491	66	yes	DEG drug treatments
IRIMIAMAN_79	Bulk-Exp B	∆eMIC	PTZ (1000)	0.075	9.1	10	256957	59	25	no	50bp	31203370	66	yes	DEG drug treatments
IRIMIAMAN_79	Bulk-Exp B	WT	PTZ (1000)	0.075	8.9	10	202674	57	25	no	50bp	30288146	66	yes	DEG drug treatments
IRIMIAMAN_88	Bulk-Exp H	WT	DMSO	0.0075	9.2	12	300000	84	30	no	50bp	43650470	66	yes	DEG ∆eMIC vs WT; DEG drug treatments
IRIMIAMAN_88	Bulk-Exp H	KO	DMSO	0.0075	9.3	11	263000	85	30	no	50bp	44411124	67	yes	DEG ∆eMIC vs WT; DEG drug treatments
IRIMIAMAN_88	Bulk-Exp H	WT	ROL (0.75)	0.0075	9.3	12	252000	84	30	no	50bp	41295866	66	yes	DEG drug treatments
IRIMIAMAN_88	Bulk-Exp H	KO	ROL (0.75)	0.0075	9.4	11	240000	83	30	no	50bp	38902818	67	yes	DEG drug treatments
IRIMIAMAN_88	Bulk-Exp H	WT	SQ (500)	0.0075	9.3	12	291000	83	30	no	50bp	37650256	66	yes	DEG drug treatments
IRIMIAMAN_88	Bulk-Exp H	KO	SQ (500)	0.0075	9.4	11	262000	82	30	no	50bp	45519360	67	yes	DEG drug treatments
IRIMIAMAN_106	Bulk-Exp I	WT	DMSO	0.0075	9.1	14	243931	83	20	no	50bp	38891216	65	yes	DEG drug treatments
IRIMIAMAN_106	Bulk-Exp I	WT	ROL (0.75)	0.0075	9.5	15	300000	85	20	no	50bp	44063491	65	yes	DEG drug treatments
IRIMIAMAN_106	Bulk-Exp I	∆eMIC	DMSO	0.0075	9.2	13	288550	77	20	no	50bp	39890016	29	yes	excluded, contaminated
IRIMIAMAN_106	Bulk-Exp I	∆eMIC	ROL (0.75)	0.0075	9.3	13	300000	79	20	no	50bp	38100682	65	yes	DEG drug treatments
IRIMIAMAN_106	Bulk-Exp J	WT	DMSO	0.0075	9.1	13	223621	NA	20	no	50bp	38959721	64	yes	DEG ∆eMIC vs WT; DEG drug treatments
IRIMIAMAN_106	Bulk-Exp J	WT	SQ (500)	0.0075	9.3	14	197933	NA	20	no	50bp	39716084	65	yes	DEG drug treatments
IRIMIAMAN_106	Bulk-Exp J	∆eMIC	DMSO	0.0075	9.2	11	210044	90	20	no	50bp	44908638	66	yes	DEG ∆eMIC vs WT; DEG drug treatments
IRIMIAMAN_106	Bulk-Exp J	∆eMIC	SQ (500)	0.0075	9.1	15	150898	87	20	no	50bp	42071159	64	yes	DEG drug treatments
IRIMIAMAN_110	ATAC-seq-Exp1	WT	NA	NA	NA	11	60000	>95	NA	yes	51bp	68689251	73	yes	peak calling, footprinting analysis
IRIMIAMAN_110	ATAC-seq-Exp1	∆eMIC	NA	NA	NA	11	60000	>95	NA	yes	51bp	67389465	73	yes	peak calling, footprinting analysis
IRIMIAMAN_110	ATAC-seq-Exp2	WT	NA	NA	NA	12	60000	>95	NA	yes	51bp	70539594	80	yes	peak calling
IRIMIAMAN_110	ATAC-seq-Exp1	∆eMIC	NA	NA	NA	12	60000	>95	NA	yes	51bp	67551180	80	yes	peak calling
