## Supplementary Tables for "Neural microexons modulate arousal states via cAMP signalling in zebrafish": Table_S5.xlsx

### Sheet: Sheet1
Name	Sequence
olig1_fosab_1	GAGGAGGGCAGCAAACGGAAGTCGCAGTCGGCGTTAAGGCTGGTA
olig1_fosab_2	GAGGAGGGCAGCAAACGGAAGTCAGTGTTAGCCGGCGTGTAGAGC
olig1_fosab_3	GAGGAGGGCAGCAAACGGAATGCGGCGAGGATGAACTCTAACCTC
olig1_fosab_4	GAGGAGGGCAGCAAACGGAATGAAGAGATCGCCGTGACAGTTGGC
olig1_fosab_5	GAGGAGGGCAGCAAACGGAAGGAGGGCGCCACAGAGGAGATCATG
olig1_fosab_6	GAGGAGGGCAGCAAACGGAAAGTAAACAACATTCACACGTTCAGA
olig1_fosab_7	GAGGAGGGCAGCAAACGGAAGGACAGGTCCATGTCTGGAACCGAG
olig1_fosab_8	GAGGAGGGCAGCAAACGGAAGTTCTGCAGGGCGGATTTTTCATCC
olig1_fosab_9	GAGGAGGGCAGCAAACGGAAATCGGTGAGTTCACGTCGACGGTTG
olig1_fosab_10	GAGGAGGGCAGCAAACGGAAATCGTTGCTGCTGCTGCCCCTGCGA
olig1_fosab_11	GAGGAGGGCAGCAAACGGAATGGGACTGAGATGGAGCCCATGGGA
olig1_fosab_12	GAGGAGGGCAGCAAACGGAAGTAATACCCGACGCTGTCGCCGCTC
olig1_fosab_13	GAGGAGGGCAGCAAACGGAACTCCAGATCAGAGATCTTCACTGTG
olig1_fosab_14	GAGGAGGGCAGCAAACGGAAGGTCGTGATTGATGTGTTTGGTGTG
olig1_fosab_15	GAGGAGGGCAGCAAACGGAATGGGTAGGTGAACATGAAGGAAGAC
olig2_fosab_1	TGAAGCCGTGCTGCACCGGGAAGACTAGAAGAGTCTTCCTTTACG
olig2_fosab_2	GACGACGGGTGTGCAAAGCGGCTCCTAGAAGAGTCTTCCTTTACG
olig2_fosab_3	GGCCGGGATCTTGCAGATGGGTTTGTAGAAGAGTCTTCCTTTACG
olig2_fosab_4	CTGGACCATCCACTGCAAGTCCGGGTAGAAGAGTCTTCCTTTACG
olig2_fosab_5	CGGGTTGTAGGATTGAGCTGCGCCGTAGAAGAGTCTTCCTTTACG
olig2_fosab_6	ATGCAATGGTTAGGCAGCACACATTTAGAAGAGTCTTCCTTTACG
olig2_fosab_7	CTCCCAGTCTTGAGTGTACAGAGAGTAGAAGAGTCTTCCTTTACG
olig2_fosab_8	TTTTTCTTTGAGCAGGTTGGCGATGTAGAAGAGTCTTCCTTTACG
olig2_fosab_9	AAGCTGGTCAGTTTCAGCTTGCAGTTAGAAGAGTCTTCCTTTACG
olig2_fosab_10	TGGGGAATTCAAGGAGTCGGACGACTAGAAGAGTCTTCCTTTACG
olig2_fosab_11	AGAGACCACTGAGGTAGTGACGATCTAGAAGAGTCTTCCTTTACG
olig2_fosab_12	CGTGAACTCCTGAGTCTGGTTGAGCTAGAAGAGTCTTCCTTTACG
olig2_fosab_13	GAGCTCCAGAGACTCCTCTAGAGTGTAGAAGAGTCTTCCTTTACG
olig2_fosab_14	GCTGGAGAACAGCAGGCTGCTGGAATAGAAGAGTCTTCCTTTACG
olig2_fosab_15	CACTGATGTCGGGAAGACGTCGTTTTAGAAGAGTCTTCCTTTACG
olig1_srrm3_1	CCTCAACCTACCTCCAACAAAGTCTTTTCCGTTGCGCACCCGTAT
olig1_srrm3_2	CCTCAACCTACCTCCAACAATGGTTCCGCGTTCCCGTGATGTCGA
olig1_srrm3_3	CCTCAACCTACCTCCAACAAGCCGCTTAGAGGAGTGAGCATCCTT
olig1_srrm3_4	CCTCAACCTACCTCCAACAATCACCCTCGTCCGACCACCTCGTCT
olig1_srrm3_5	CCTCAACCTACCTCCAACAAGTCGTGGGTTAAATCCCTCTCTAGT
olig1_srrm3_6	CCTCAACCTACCTCCAACAAGCTGCTCGGTGCTGGGGGAGGGAGG
olig1_srrm3_7	CCTCAACCTACCTCCAACAATCTTCTTTTTGGACGCGTGTTTGTG
olig1_srrm3_8	CCTCAACCTACCTCCAACAATGTAATCGATGTCATGATCATATGT
olig1_srrm3_9	CCTCAACCTACCTCCAACAACATAGTCTTGTTCATAGCCGTCAGT
olig1_srrm3_10	CCTCAACCTACCTCCAACAACCTCTGACTGCAGCGGGACGCCATT
olig1_srrm3_11	CCTCAACCTACCTCCAACAACTCCTTTAACACCTCTCACATGAGG
olig1_srrm3_12	CCTCAACCTACCTCCAACAAGTTTGTGCCTGTCGTTCCTGCTCTT
olig1_srrm3_13	CCTCAACCTACCTCCAACAATCACCAGGACAGGTTCAGACGGGAC
olig1_srrm3_14	CCTCAACCTACCTCCAACAATGTCTTCTTCAGGATACCCCTGCTC
olig1_srrm3_15	CCTCAACCTACCTCCAACAATGTGTTTCTTTCCGCTTTTCTTCCT
olig1_srrm3_16	CCTCAACCTACCTCCAACAATGTGCTGAGAACTCCTGCTGGGAGA
olig1_srrm3_17	CCTCAACCTACCTCCAACAAGTCTGCAGTCATCATAAGCTGCCGA
olig2_srrm3_1	TATTCCCCTCCGCGTGATTGGCTCCATTCTCACCATATTCGCTTC
olig2_srrm3_2	GGCGGGCGTGAGGTGATTTGTTCTTATTCTCACCATATTCGCTTC
olig2_srrm3_3	GTCGATTCTGGCCACGTCCACGATGATTCTCACCATATTCGCTTC
olig2_srrm3_4	GCGCCGGCGAGTGCTCCGTCTTCTCATTCTCACCATATTCGCTTC
olig2_srrm3_5	CTTCATGAGGAAGCAGCCTGACCGGATTCTCACCATATTCGCTTC
olig2_srrm3_6	TGTGGTTTCCATTCTGCCACGTGATATTCTCACCATATTCGCTTC
olig2_srrm3_7	GCCGTGTCGTCCCGTGACTTTTGCTATTCTCACCATATTCGCTTC
olig2_srrm3_8	CCCCATCATACTTGTCATCGTCATCATTCTCACCATATTCGCTTC
olig2_srrm3_9	CTTGCTCATAATACTCTCCATCCCAATTCTCACCATATTCGCTTC
olig2_srrm3_10	CAGTGGTAGGACGGGGGATGGCTGGATTCTCACCATATTCGCTTC
olig2_srrm3_11	CATCCGCGCAGTCGTCCTGCGCCGCATTCTCACCATATTCGCTTC
olig2_srrm3_12	GGCTGCGGCTGGAGTGACTTCCTTCATTCTCACCATATTCGCTTC
olig2_srrm3_13	GGTCCAGGATTTCTCTGTGAGTCTTATTCTCACCATATTCGCTTC
olig2_srrm3_14	GGCGAAACGTCTCCACCTTCTGCCGATTCTCACCATATTCGCTTC
olig2_srrm3_15	GCGAGCCAGATGTGGACCTGTCTCTATTCTCACCATATTCGCTTC
olig2_srrm3_16	CACTGCGGGAGCTACAGCAGCTGCCATTCTCACCATATTCGCTTC
olig2_srrm3_17	AAGGTGAACTGCTGGATTTCCTCTTATTCTCACCATATTCGCTTC
